# Patient-Derived Organoids Functionally Stratify Epithelial Ovarian Cancer into Clinically Relevant Chemotherapy Response Phenotypes

**DOI:** 10.64898/2026.06.10.731260

**Authors:** Shruthi Ragothaman, Raghuveer Reddy, Shelma Cheeran Sajan, Leah Achsah John, Vismaya Biju, Vipulachandra Y, Satish Sankaran, Rohit R Ranade, Smitha P.K

## Abstract

**Background:** Ovarian cancer (OC) exhibits substantial heterogeneity in response to platinum-based chemotherapy, resulting in variable clinical outcomes and frequent recurrence. Current biomarkers, including serum CA-125 kinetics and BRCA mutational status, incompletely predict therapeutic response. We investigated whether patient-derived organoids (PDOs) could functionally stratify chemotherapy sensitivity and better reflect patient-specific clinical behaviour.

**Methods:** Twenty patients with OC treated between January 2024 and May 2026 were included, from whom fourteen PDO lines were successfully established. Eight PDOs with robust low-passage expansion and comprehensive longitudinal follow-up underwent functional profiling against carboplatin, paclitaxel, olaparib, and doxorubicin. Drug responses were assessed using half-maximal inhibitory concentration (IC_50_) and area under the curve (AUC) analyses and integrated with radiological response, serum CA-125 kinetics, BRCA status, and progression-free survival (PFS).

**Results:** Clinical outcomes varied considerably despite similar platinum-taxane regimens. Although post-treatment CA-125 reduction was associated with prolonged PFS, neither CA-125 kinetics nor BRCA mutational status consistently predicted therapeutic response. PDO-guided functional stratification segregated tumours into four clinically relevant platinum-taxane response phenotypes: dual-sensitive, platinum-sensitive/taxane-resistant, platinum-resistant/taxane-sensitive, and dual-resistant. These functional categories closely mirrored radiological response, CA-125 normalisation, and disease progression patterns. PDOs exhibiting low IC_50_ and AUC values were associated with durable clinical benefit, whereas resistant PDOs tracked with persistent disease and early recurrence.

**Conclusions:** PDO-guided functional stratification captures clinically meaningful therapeutic heterogeneity in OC and complements conventional biomarkers by directly measuring tumour-specific drug susceptibility. Prospective integration of PDO testing may facilitate patient-specific therapeutic selection and support functional precision oncology approaches in ovarian cancer.
