## Supplementary table for "Patient-Derived Organoids Functionally Stratify Epithelial Ovarian Cancer into Clinically Relevant Chemotherapy Response Phenotypes"

### Sheet: Supplementary Table - S1
Patient ID	Age	FIGO Stage	Histology	Site (Primary/Metastatic)	Treatment Sequence (PDS vs NACT+IDS)	Chemo Cycles	Best RECIST Response	CA-125 Pre	CA-125 Post	PFS (months)
POV-01	57	IIIC	HGSOC	Ovary - Recurrent tumor	CRS+HIPEC → Adj CT	6	SD	>1000	240	8
POV-04	65	III	HGSC	Ovary - Primary tumor	NACT → CRS → Adj	6	CR	188*	6.3	26
POV-05	46	IVA	HGSC	Ovary - Recurrent tumor	NACT → CRS+HIPEC → Adj	12	CR	481	<5.5	21
POV-06	58	III	HGSC	Metastatic Omental Deposit	NACT → CRS → Adj	8	SD	>1000	-	6
POV-11	64	Recurrent	Endometroid	Metastatic deposit - Ovary - Recurrent tumor	NACT → CRS → Adj	6	CR	6.3	<5.5	27
POV-12	77	IIIC	HGSC	Metastatic deposit - Peritoneal deposit - Recurrent tumor	NACT → CRS	3	CR	2140	21	25
POV-13	41	IIIB	HGSC	Ovary - Primary tumor	PDS → Adj	3	CR	36.8	<5.5	25
POV-17	54	IVA	HGSC	Metastatic deposit - Ovary - Recurrent tumor	NACT → CRS	4	SD	-	<5.5	25
POV-18	42	IV	HGSC	Metastatic deposit - Peritoneal deposit - Recurrent tumor	Multi-line CT	>6	PD	1540	2720	17
POV-19	67	IIIC	HGSC	Peritoneal metastatic deposit	NACT → CRS	5	SD	-	10	21
POV-21	74	IV	HGSC	Metastatic Omental Deposit	NACT → CRS → Adj	6	CR	2850	18	16
POV-22	60	IA	Serous BOT	Ovary - Primary tumor	Surgery only	0	NED	42.3	-	12
POV-23	52	Advanced - IIIC	HGSC	Metastatic Omental Deposit	NACT → CRS → Adj	>6	SD	797.3	1840	1
POV-24	64	Recurrent	HGSC	Metastatic deposit - Ovary - Recurrent tumor	Multi-line CT	>6	PD	-	-	13
POV-28	52	Advanced	LGSC	Peritoneal metastatic deposit	NACT → CRS → Adj	6	CR	-	<5.5	21
POV-29	68	IV	HGSC	Metastatic deposit - Peritoneal deposit - Recurrent tumor	NACT → CRS	8	CR	455	-	18
POV-30	77	IIIA2	HGSC	Metastatic deposit - Ovary - Recurrent tumor	NACT → CRS+HIPEC	>6	SD	70.71	11	4
POV-31	66	IV	HGSC	Ovarian mass	NACT → CRS	>6	SD	552	65	11
POV-32	51	Advanced	HGSC	Ovarian mass	NACT → CRS	6	SD	24	7	12
POV-33	56	IV	HGSC	Ovary - Primary tumor	PDS → Adj	1	CR	629	-	10
PDS - Primary debulking surgery				PD - Progressed Disease
NACT - Neoadjuvant chemotherapy				SD - Stable Disease
ICS - Interval cytoreductive surgery				CR - Complete response
HIPEC - Hyperthermic Intraperitoneal Chemotherapy				NED - No Evidence of Disease
HGSOC - High Grade Serous Ovarian carcinoma
LGSOC - Low Grade Serous Ovarian carcinoma
Serous BOT - Serous Boarderline ovarian carcinoma
PFS - Progression Free Survival

### Sheet: Supplementary Table - S2
Reagent	Final concentration
DMEM/F12	-
L-glutamine (100×)	1×
Pen/Strep (100×)	1×
A83-01 (500 μM)	0.25 μM
Nicotinamide (1 M)	5 mM
N2 (100×)	1×
B27 minus vitamin A (50×)	1×
N-acetylcysteine (500 mM)	1.25 mM
17-β Estradiol (740 nM)	10 nM
p38i (SB203580) (30 mM)	1 μM
EGF (100 μg/mL)	50 ng/mL
Noggin (250 μg/mL)	100 ng/mL
RSPO1 (100 μg/mL)	50 ng/mL
IGF1 (10 μg/mL)	20 ng/mL
NRG1 (100 μg/mL)	50 ng/mL
Y27632 (RI)a (10 mM)	10 μM

### Sheet: Supplementary Table - S3
Target	Application	Clone / Type	Host	Supplier	Catalog No.	Dilution (IHC)	Dilution (IF)
PAX8	IHC, IF	PA5-80884	Rabbit	Invitrogen	PA5-80884	(1:400)	(1:400)
WT1	IHC, IF	Z2124MP	Mouse	Invitrogen Bioservices	Z2124MP	Ready-to-use	Ready-to-use
CD44	IHC, IF	Polyclonal (in-house)	Rabbit	In-house	—	(1:400)	(1:400)
Secondary (HRP)	IHC	—	Goat anti-rabbit/mouse	Dako	SM802
Secondary (FITC)	IF	—	Goat anti-rabbit/mouse	—	—	(1:1000)	(1:1000)

### Sheet: Supplementary Table - S4
Patient ID	Clinical mutational status of ovarian patients
POV-01	Germline Negative Somatic BRCA-VUS
POV-04	Germline + Somatic BRCA : negative
POV-05	Germline BRCA 1 + ATM VUS
POV-06	Somatic BRCA 1/2 negativeGermline BRCA 1 /2 negative
POV-11	Germline HRR / BRCA 1/2-Negative
POV-12	Germline and Somatic BRCA 1 and 2 and HRR negative
POV-13	Germline BRCA 1 Positive Ca Ovary
POV-17	Germline BRCA 1/2 - Neg.
POV-18	Positive for BRCA 1 splive variant pathogenic mutation.
POV-19	Germline and Somatic BRCA 1 and 2 and HRR negative
POV-21	Germline & Somatic -HRR - BRCA2-VUS+
POV-22	Germline testing - Negative
POV-23	—
POV-24	HRD +ve
POV-28	BRCA 1 +Ve
POV-29	Germline BRCA Negative; p53 muated
POV-30	HRD - Neg
POV-31	—
POV-32	—
POV-33	HRD - BRCA1 Positive
POV-34	—

### Sheet: Supplementary Table - S5
Sample	IC50 Values				AUC_Normalized Values
	Carboplatin	Paclitaxel	Doxorubicin	Olaparib	Carboplatin	Paclitaxel	Doxorubicin	Olaparib
POV - 11	21.87	0.02	0	0.71	0.1	0.0883298	0.119553	0.44821
POV - 13	0.42	1.52	6.75	52.01	0.360605	0.452306	0.381533	0.43852
POV - 17	32.62	5.41	>135	88.53	0.574212	0.601	0.597176	0.674465
POV - 18	>135	>135	>135	>135	1	0.887393	0.897575	0.66184
POV - 19	>135	>135	>135	>135	0.864813	0.69028	0.680121	0.347142
POV - 21	12.43	0.003	0.72	2	0.571067	0.524209	0.480836	0.63444
POV - 28	>135	0	2.01	>135	0.536201	0.0443911	0.0374225	0.608512
POV - 30	12.12	67.8	>100	26.16	0.652586	0.595208	0.764854	0.525929

### Sheet: Supplementary Table - S6
Sample	No. of passages	No. of passage number at PDO was tested
POV - 11	P7	P3
POV - 13	P14	P4
POV - 17	P10	P3
POV - 18	P14	P4
POV - 19	P6	P2
POV - 21	P7	P2
POV - 27	P4	P3
POV - 28	P5	P3
POV - 30	P5	P2
